# Widespread employment of conserved *C. elegans* homeobox genes in neuronal identity specification

**DOI:** 10.1101/2022.04.29.490095

**Authors:** Molly B. Reilly, Tessa Tekieli, Cyril Cros, G. Robert Aguilar, James Lao, Itai Antoine Toker, Berta Vidal, Eduardo Leyva-Díaz, Abhishek Bhattacharya, Steven J. Cook, Jayson J. Smith, Ismar Kovacevic, Burcu Gulez, Robert Fernandez, Elizabeth F. Bradford, Yasmin H. Ramadan, Paschalis Kratsios, Zhirong Bao, Oliver Hobert

**Author notes:** equal contributors (Molly B. Reilly, Tessa Tekieli, Cyril Cros). Correspondence (O.H.).

## Abstract

Homeobox genes are prominent regulators of neuronal identity, but the extent to which their function has been probed in animal nervous systems remains limited. In the nematode *Caenorhabditis elegans*, each individual neuron class is defined by the expression of unique combinations of homeobox genes, prompting the question of whether each neuron class indeed requires a homeobox gene for its proper identity specification. We present here progress in addressing this question by extending previous mutant analysis of homeobox gene family members and describing multiple examples of homeobox gene function in different parts of the *C. elegans* nervous system. To probe homeobox function, we make use of a number of reporter gene tools, including a novel multicolor reporter transgene, NeuroPAL, which permits simultaneous monitoring of the execution of multiple differentiation programs throughout the entire nervous system. Using these tools, we add to the previous characterization of homeobox gene function by identifying neuronal differentiation defects for 12 homeobox genes in 20 distinct neuron classes that are mostly unrelated by location, function and lineage history. 10 of these 20 neuron classes had no homeobox gene function ascribed to them before, while in the other 10 neuron classes, we extend the combinatorial code of transcription factors required for specifying terminal differentiation programs. Furthermore, we demonstrate that in a particular lineage, homeotic identity transformations occur upon loss of a homeobox gene and we show that these transformations are the result of changes in homeobox codes. Combining the present with past analysis, 111 of the 118 neuron classes of *C. elegans* are now known to require a homeobox gene for proper execution of terminal differentiation programs. Such broad deployment indicates that homeobox function in neuronal identity specification may be an ancestral feature of animal nervous systems.
