## Supplementary material for "Widespread employment of conserved *C. elegans* homeobox genes in neuronal identity specification": Supp Table S4

### Sheet: Sheet1
				homeobox term selec	subfeature selector	non-homeobox term selec
	Sensory	ADA		unc-86, ceh-20, unc-62
	neuron	ADE		ceh-43, ceh-20, unc-62		ast-1
		ADF				lag-1
		ADL		lin-11		hlh-4
		AFD		ttx-1, ceh-14
		ALA		ceh-17, ceh-14
		ALN		unc-86
		ALM		unc-86, mec-3
		AVM		unc-86, mec-3, lin-39
		AQR		unc-86; lin-39, ceh-20, unc-62		egl-13
		ASE		ceh-36	cog-1, lim-6	che-1
		ASG		ceh-37, lin-11
		ASH		unc-42
		ASI				unc-3
		ASJ				sptf-1
		ASK		ttx-3	mls-2
		AWA		egl-5		odr-7
		AWB		lim-4		sox-2
		AWC		ceh-36	nsy-7	sox-2
		BAG		ceh-37		ets-5, egl-13
		CEP		ceh-43, ceh-20, unc-62
		FLP		unc-86, mec-3, alr-1
		IL1		ceh-32		sox-2
		IL2		unc-86	unc-39	sox-2, cfi-1
		OLL		vab-3, ceh-32		sox-2, eor-1
		OLQ		vab-3
		PDE		ceh-43, ceh-20, unc-62	lin-39
		PHA		ceh-14
		PHB		ceh-14, egl-5
		PHC		ceh-14, unc-86, nob-1, php-3
		PLM		unc-86, mec-3, egl-5
		PLN		unc-86, nob-1, php-3
		PQR		unc-86; mab-5
		PVD		unc-86, mec-3, lin-39
		PVM		unc-86, mec-3
		URA		unc-86		sox-2, cfi-1
		URB		unc-86		sox-2
		URX		unc-86		egl-13
		URY		vab-3, ceh-32
	Inter	AIA		ttx-3, unc-39
	neuron	AIB		unc-42, unc-62, ceh-20
		AIM		unc-86, ceh-14, mls-2
		AIN		tab-1
		AIY		ttx-3, ceh-10	ceh-23
		AIZ		unc-86
		AUA		ceh-6
		AVA		unc-42		unc-3
		AVB		unc-42		unc-3
		AVD		unc-42, tab-1		unc-3, cfi-1
		AVE		unc-42		unc-3
		AVF		unc-4
		AVG		lin-11		ast-1
		AVH		unc-42		hlh-34
		AVJ		lin-11, mls-2, unc-30
		AVK		unc-42
		BDU		unc-86	ceh-14	pag-3
		CAN		ceh-10
		DVA				unc-3
		DVC		ceh-14
		LUA		egl-5		cfi-1
		PVC		ceh-14; egl-5		unc-3
		PVN		ceh-14, ceh-9		unc-3
		PVP		lin-11, unc-30
		PVQ		vab-15, zag-1		pag-3
		PVR		unc-86, ceh-14, ceh-31
		PVT		ceh-14, lim-6
		PVW		ceh-14
		RIA		ceh-8, ceh-32
		RIB				aptf-1
		RIC		unc-62
		RIF		lin-11
		RIG		lim-6
		RIH		unc-86
		RIM
		RIP
		RIR		unc-86
		RIS		lim-6		nhr-67
		RIV		unc-42
		SAA		unc-42		sox-3
		SDQ		lin-39, mab-5
	Motor	AS		compound HOX mutant*	mab-5	unc-3, mab-9, unc-55
	neuron	AVL		lim-6		nhr-67
		DA		compound HOX mutant*	unc-4, mab-5, egl-5	mab-9, cfi-1
		DB		compound HOX mutant*	vab-7	mab-9, cfi-1
		DD		unc-30		elt-1
		VD		unc-30	irx-1	elt-1, unc-55
		DVB		lim-6, egl-5
		HSN		unc-86, egl-5, zag-1		ast-1, sem-4, egl-18
		PDA		egl-5, ceh-6		unc-3
		PDB		egl-5		unc-3
		RID		lim-4
		RMD		unc-42	ceh-32
		RME		ceh-32		nhr-67
		RMF		unc-42, lim-4
		RMG		unc-86, ceh-13
		RMH		unc-42, lim-4
		SAB		unc-4		unc-3
		SIA		ceh-24
		SIB		ceh-24, unc-42
		SMB		lim-4
		SMD		unc-42, lim-4, ceh-24
		VA		compound HOX mutant*	unc-4, mab-5, egl-5	unc-3, bnc-1, cfi-1
		VB		compound HOX mutant*	vab-7, ceh-12	unc-3, bnc-1, cfi-1
		VC		lin-39
	Enteric	I1		ceh-34, unc-86
		I2		ceh-34, ceh-14
		I3		ceh-34, ceh-2, ceh-7, pros-1
		I4		ceh-34
		I5		ceh-34
		I6		ceh-34
		NSM		ceh-34, ttx-3, unc-86
		M1		ceh-34
		M2		ceh-34
		M3		ceh-34, ceh-2
		M4		ceh-34, ceh-28, zag-1
		M5		ceh-34, vab-15
		MI		ceh-34, ceh-45
		MC		ceh-34
		GABA		* Kratsios et al. unpubl.
		ACh
		Aminergic
		Glu
		Peptide
																									x
																										glr-5
																									x
